# EnhancerTracker: Comparing cell-type-specific enhancer activity of DNA sequence triplets via an ensemble of deep convolutional neural networks

**DOI:** 10.1101/2023.12.23.573198

**Authors:** Anthony B. Garza, Rolando Garcia, Luis M. Solis, Marc S. Halfon, Hani Z. Girgis

## Abstract

**Motivation:** Transcriptional enhancers — unlike promoters — are unrestrained by distance or strand orientation with respect to their target genes, making their computational identification a challenge. Further, there are insufficient numbers of confirmed enhancers for many cell types, preventing robust training of machine-learning-based models for enhancer prediction for such cell types.

**Results:** We present *EnhancerTracker*, a novel tool that leverages an ensemble of deep separable convolutional neural networks to identify cell-type-specific enhancers with the need of only two confirmed enhancers. *EnhancerTracker* is trained, validated, and tested on 52,789 putative enhancers obtained from the FANTOM5 Project and control sequences derived from the human genome. Unlike available tools, which accept one sequence at a time, the input to our tool is three sequences; the first two are enhancers active in the same cell type. *EnhancerTracker* outputs 1 if the third sequence is an enhancer active in the same cell type(s) where the first two enhancers are active. It outputs 0 otherwise. On a held-out set (15%), *EnhancerTracker* achieved an accuracy of 64%, a specificity of 93%, a recall of 35%, a precision of 84%, and an F1 score of 49%.

**Availability and implementation:** https://github.com/BioinformaticsToolsmith/EnhancerTracker
