## Supplemental Data 1 for "EnhancerTracker: Comparing cell-type-specific enhancer activity of DNA sequence triplets via an ensemble of deep convolutional neural networks": SupplementaryTable1.xlsx

### Sheet: Sheet1
	After	10,000 Region
		Found Centered Enhancer and False Enhancer Regions?
	Confidence	100 bp	200 bp	300 bp	400 bp	500 bp	600 bp
	60_0	F, 0	F, 0	F, 0	F, 1	T, 1	T, 2	2
	60_1	F, 0	F, 0	F, 0	F, 0	T, 4	F, 4	4
	60_2	F, 0	F, 0	F, 0	F, 1	T, 1	T, 2	2
	60_3	F, 0	F, 0	F, 0	F, 1	T, 2	T, 3	3
	60_4	F, 0	F, 0	F, 0	F, 0	T, 4	F, 4	4
	60_5	F, 0	F, 0	F, 0	F, 1	T, 2	T, 2	2
	70_0	F, 0	F, 0	F, 0	F, 1	F, 5	F, 4	4
	70_1	F, 0	F, 2	F, 1	F, 2	T, 3	T, 3	3
	70_2	F, 0	F, 0	F, 0	F, 2	F, 5	F, 5	5
	70_3	F, 0	F, 0	F, 0	F, 1	T, 2	T, 3	3
	70_4	F, 0	F, 1	F, 1	F, 2	T, 3	T, 3	3
	70_5	F, 0	F, 0	F, 0	F, 1	T, 2	T, 2	2
	80_0	F, 0	F, 3	F, 4	T, 5	F, 3	T, 1	1
	80_1	F, 0	F, 0	F, 0	F, 0	F, 0	F, 1	1
	80_2	F, 0	F, 4	T, 4	T, 4	F, 3	T, 1	1
	80_3	F, 0	F, 0	F, 0	F, 1	T, 2	T, 3	3
	80_4	F, 0	F, 0	F, 0	F, 0	F, 0	F, 1	1
	80_5	F, 0	F, 0	F, 0	F, 1	T, 2	T, 3	3
	90_0	T, 1	T, 6	T, 6	F, 3	T, 0	T, 0	0
	90_1	F, 0	F, 0	F, 0	F, 0	F, 2	T, 3	3
	90_2	T, 1	T, 6	T, 5	F, 3	T, 0	T, 0	0
	90_3	F, 0	F, 0	F, 0	F, 1	T, 2	T, 2	2
	90_4	F, 0	F, 0	F, 0	F, 0	F, 3	T, 3	3
	90_5	F, 0	F, 0	F, 1	F, 1	T, 2	T, 3	3
